# EnrichSci: Transcript-guided Targeted Cell Enrichment for Scalable Single-Cell RNA Sequencing

**DOI:** 10.1101/2025.05.02.651937

**Authors:** Andrew Liao, Zehao Zhang, Andras Sziraki, Abdulraouf Abdulraouf, Zihan Xu, Ziyu Lu, Wei Zhou, Junyue Cao

**Author notes:** Correspondence (W.Z.), (J.C.). Senior author (Wei Zhou, Junyue Cao).

## Abstract

Large-scale single-cell atlas efforts have revealed many aging-or disease-associated cell types, yet these populations are often underrepresented in heterogeneous tissues, limiting detailed molecular and dynamic analyses. To address this, we developed EnrichSci—a highly scalable, microfluidics-free platform that combines Hybridization Chain Reaction RNA FISH with combinatorial indexing to profile single -nucleus transcriptomes of targeted cell types with full gene-body coverage. When applied to profile oligodendrocytes in the aging mouse brain, EnrichSci uncovered aging-associated molecular dynamics across distinct oligodendrocyte subtypes, revealing both shared and subtype-specific gene expression changes. Additionally, we identified aging-associated exon-level signatures that are missed by conventional gene-level analyses, highlighting post-transcriptional regulation as a critical dimension of cell-state dynamics in aging. By coupling transcript-guided enrichment with a scalable sequencing workflow, EnrichSci provides a versatile approach to decode dynamic regulatory landscapes in diverse cell types from complex tissues.
