## Supplemental Table 2 for "EnrichSci: Transcript-guided Targeted Cell Enrichment for Scalable Single-Cell RNA Sequencing"

### Sheet: MOL2_DEG
gene_short_name	qval	gene_id	log2FoldChange	highest_expr_group	TPM	MOL_subtype
Mal	1e-299	ENSMUSG00000027375.15	-0.802576	2mo	692.792	MOL_2
Cldn11	1e-299	ENSMUSG00000037625.8	-0.741447	2mo	709.048	MOL_2
A530053G22Rik	1e-299	ENSMUSG00000046764.9	4.50307	25mo	272.633	MOL_2
Apoe	1e-299	ENSMUSG00000002985.17	2.55395	25mo	113.613	MOL_2
Gm44866	1e-299	ENSMUSG00000109233.2	-1.57189	2mo	268.764	MOL_2
Zbtb16	1e-299	ENSMUSG00000066687.6	-1.41083	2mo	441.741	MOL_2
Sgk1	1e-299	ENSMUSG00000019970.16	-1.75833	2mo	296.854	MOL_2
Abca8a	1e-299	ENSMUSG00000041828.16	2.94572	25mo	195.771	MOL_2
9330111N05Rik	1e-299	ENSMUSG00000097098.9	2.71527	25mo	122.853	MOL_2
Lrmda	1e-299	ENSMUSG00000063458.14	1.5774	25mo	271.85	MOL_2
Apod	1e-299	ENSMUSG00000022548.15	0.729377	25mo	1903.03	MOL_2
C4b	1e-299	ENSMUSG00000073418.5	5.78571	25mo	296.402	MOL_2
Dcc	1e-299	ENSMUSG00000060534.17	-2.74543	2mo	214.594	MOL_2
Neat1	1e-299	ENSMUSG00000092274.4	0.919179	25mo	662.659	MOL_2
Il33	1e-299	ENSMUSG00000024810.17	3.19273	25mo	115.968	MOL_2
Plp1	1e-299	ENSMUSG00000031425.16	-0.644683	2mo	14067.9	MOL_2
Lncpint	7.64313e-240	ENSMUSG00000044471.13	1.29346	25mo	199.991	MOL_2
Tmem132d	2.8164e-239	ENSMUSG00000034310.9	1.87299	25mo	119.565	MOL_2
Hmgcs1	7.58154e-229	ENSMUSG00000093930.3	-1.36266	2mo	176.817	MOL_2
Eya4	7.87401e-222	ENSMUSG00000010461.17	2.96443	25mo	63.4239	MOL_2
Lrrc4c	1.87204e-218	ENSMUSG00000050587.15	0.684218	25mo	548.99	MOL_2
Arid5b	1.43067e-217	ENSMUSG00000019947.11	-1.1249	2mo	232.471	MOL_2
Gm16168	1.65238e-214	ENSMUSG00000089941.2	-0.768987	2mo	423.269	MOL_2
Rora	1.69831e-207	ENSMUSG00000032238.18	1.01429	25mo	257.902	MOL_2
Nlgn1	2.4593e-207	ENSMUSG00000063887.14	-1.46649	2mo	140.893	MOL_2
Grik4	2.96314e-202	ENSMUSG00000032017.15	1.81629	25mo	102.369	MOL_2
Fut9	5.09994e-202	ENSMUSG00000055373.9	4.2462	25mo	41.4464	MOL_2
A330015K06Rik	2.43857e-192	ENSMUSG00000104093.2	0.843238	25mo	341.393	MOL_2
Galnt17	1.09059e-190	ENSMUSG00000034040.18	1.79217	25mo	102.463	MOL_2
Anks1b	3.94198e-184	ENSMUSG00000058589.15	-1.04244	2mo	222.611	MOL_2
Serpina3n	2.03631e-174	ENSMUSG00000021091.9	4.15861	25mo	37.1573	MOL_2
Dync1i1	5.67152e-172	ENSMUSG00000029757.17	1.80462	25mo	87.6527	MOL_2
Slc9b2	5.67896e-171	ENSMUSG00000037994.15	4.00325	25mo	37.0177	MOL_2
Sgk3	2.27971e-161	ENSMUSG00000025915.15	-1.07351	2mo	183.09	MOL_2
A330049N07Rik	1.38618e-159	ENSMUSG00000111994.2	0.707576	25mo	379.249	MOL_2
Marchf1	7.23331e-149	ENSMUSG00000036469.17	0.718736	25mo	342.645	MOL_2
Cdh8	1.30846e-147	ENSMUSG00000036510.18	2.46859	25mo	52.0668	MOL_2
Cdh19	4.28196e-141	ENSMUSG00000047216.9	-0.791842	2mo	269.854	MOL_2
4930420G21Rik	8.50932e-139	ENSMUSG00000116885.2	-0.998153	2mo	176.132	MOL_2
ENSMUSG00000095041	1.70418e-135	ENSMUSG00000095041.8	1.94941	25mo	61.6204	MOL_2
9330199G10Rik	1.48246e-134	ENSMUSG00000114189.2	1.8933	25mo	65.8523	MOL_2
Hsp90ab1	2.20477e-130	ENSMUSG00000023944.15	-0.635621	2mo	361.089	MOL_2
Grm8	2.61055e-128	ENSMUSG00000024211.16	2.73966	25mo	39.524	MOL_2
Zdhhc14	3.29046e-127	ENSMUSG00000034265.9	0.69938	25mo	311.32	MOL_2
Secisbp2l	1.09487e-125	ENSMUSG00000035093.17	-0.616249	2mo	367.025	MOL_2
Sema5a	3.21008e-124	ENSMUSG00000022231.11	-1.30659	2mo	101.355	MOL_2
Dpyd	1.36261e-119	ENSMUSG00000033308.17	0.950284	25mo	170.453	MOL_2
Hopx	4.5855e-103	ENSMUSG00000059325.15	1.39973	25mo	74.7202	MOL_2
2210408F21Rik	6.49072e-103	ENSMUSG00000087380.8	2.10711	25mo	43.217	MOL_2
Kcnab1	8.72137e-101	ENSMUSG00000027827.18	1.34336	25mo	80.1283	MOL_2
Gipr	4.87063e-99	ENSMUSG00000030406.8	2.46029	25mo	35.0238	MOL_2
Sorl1	1.79441e-93	ENSMUSG00000049313.9	-0.762516	2mo	188.221	MOL_2
Htra1	5.86624e-91	ENSMUSG00000006205.14	1.45615	25mo	64.0746	MOL_2
Ptn	8.25237e-91	ENSMUSG00000029838.12	-0.615605	2mo	268.616	MOL_2
Vmp1	7.43234e-89	ENSMUSG00000018171.10	-0.598462	2mo	276.582	MOL_2
Tspan2	8.50205e-89	ENSMUSG00000027858.14	-0.601726	2mo	273.749	MOL_2
Tmem132b	1.86351e-88	ENSMUSG00000070498.4	0.85477	25mo	144.454	MOL_2
Gpr158	9.14466e-88	ENSMUSG00000045967.12	1.21297	25mo	82.9357	MOL_2
Cyp51	2.48667e-87	ENSMUSG00000001467.6	-1.37185	2mo	68.7474	MOL_2
Fmn1	1.30156e-85	ENSMUSG00000044042.20	1.53263	25mo	55.5077	MOL_2
Sh3rf1	5.79904e-85	ENSMUSG00000031642.10	-1.79055	2mo	44.2417	MOL_2
Gm29455	2.67178e-84	ENSMUSG00000101179.2	1.28565	25mo	75.6435	MOL_2
Slc38a2	2.26542e-83	ENSMUSG00000022462.8	-0.917764	2mo	123.24	MOL_2
Fam214a	2.69179e-82	ENSMUSG00000034858.17	-0.989483	2mo	108.796	MOL_2
A930017M01Rik	4.71492e-82	ENSMUSG00000060530.3	1.32076	25mo	67.4081	MOL_2
Igf1r	2.96577e-81	ENSMUSG00000005533.11	0.700711	25mo	191.248	MOL_2
Kctd16	1.27233e-73	ENSMUSG00000051401.8	1.61791	25mo	43.2912	MOL_2
Hsp90b1	1.81937e-72	ENSMUSG00000020048.14	-0.705299	2mo	168.598	MOL_2
Lsamp	2.44171e-70	ENSMUSG00000061080.12	-0.877333	2mo	115.222	MOL_2
Kcna1	2.9562e-70	ENSMUSG00000047976.5	-0.907083	2mo	107.564	MOL_2
Sybu	4.73137e-70	ENSMUSG00000022340.16	1.26169	25mo	64.8881	MOL_2
Col11a2	2.16372e-63	ENSMUSG00000024330.18	-1.41797	2mo	45.7435	MOL_2
Tsc22d3	8.53558e-63	ENSMUSG00000031431.14	-1.12355	2mo	73.9394	MOL_2
Aim2	8.9544e-63	ENSMUSG00000037860.16	1.07915	25mo	71.6824	MOL_2
Eml2	1.27827e-61	ENSMUSG00000040811.16	0.74784	25mo	133.7	MOL_2
Msmo1	7.80096e-61	ENSMUSG00000031604.11	-1.00992	2mo	75.9839	MOL_2
Cacnb4	1.91631e-59	ENSMUSG00000017412.16	0.878827	25mo	99.5753	MOL_2
Grik1	6.23812e-59	ENSMUSG00000022935.17	-0.630025	2mo	164.517	MOL_2
Gm816	1.78687e-58	ENSMUSG00000100534.2	1.08414	25mo	67.5543	MOL_2
Rbms1	3.55371e-58	ENSMUSG00000026970.17	1.86571	25mo	29.073	MOL_2
Paqr8	1.90219e-55	ENSMUSG00000025931.16	-0.586666	2mo	176.084	MOL_2
Ranbp9	1.11912e-54	ENSMUSG00000038546.10	-0.861292	2mo	92.2609	MOL_2
Gm10863	3.38554e-54	ENSMUSG00000075555.13	0.931954	25mo	80.9306	MOL_2
Pvt1	6.69835e-53	ENSMUSG00000097039.9	1.59008	25mo	32.7883	MOL_2
Pik3r3	1.40185e-52	ENSMUSG00000028698.14	0.978197	25mo	68.1498	MOL_2
Maml3	2.20592e-52	ENSMUSG00000061143.16	0.970109	25mo	71.2518	MOL_2
Hhip	3.79525e-52	ENSMUSG00000064325.5	-1.15062	2mo	56.6092	MOL_2
Xkr4	5.71358e-51	ENSMUSG00000051951.6	-0.661897	2mo	128.116	MOL_2
Cnksr3	6.30546e-49	ENSMUSG00000015202.14	-1.07351	2mo	53.4496	MOL_2
Gm4924	3.5888e-48	ENSMUSG00000073427.5	1.5158	25mo	32.5346	MOL_2
Nfe2l3	1.23377e-46	ENSMUSG00000029832.17	0.937822	25mo	70.4196	MOL_2
Enc1	6.48459e-46	ENSMUSG00000041773.9	-1.44629	2mo	31.0943	MOL_2
Gm32122	1.65325e-45	ENSMUSG00000110633.2	0.942589	25mo	60.2128	MOL_2
Gm2164	2.48166e-45	ENSMUSG00000098760.2	1.41022	25mo	34.1052	MOL_2
Dhcr24	4.6759e-45	ENSMUSG00000034926.4	-1.19736	2mo	42.4563	MOL_2
Ifi27	9.9017e-45	ENSMUSG00000064215.14	1.46945	25mo	30.055	MOL_2
Map3k5	1.7068e-44	ENSMUSG00000071369.12	1.43936	25mo	32.86	MOL_2
Fkbp5	1.42402e-43	ENSMUSG00000024222.18	-1.2233	2mo	39.7054	MOL_2
Bcat1	2.07576e-43	ENSMUSG00000030268.18	-0.613915	2mo	127.797	MOL_2
Hsph1	6.00603e-43	ENSMUSG00000029657.16	-0.955288	2mo	58.1031	MOL_2
Itgb5	2.01796e-42	ENSMUSG00000022817.16	1.35213	25mo	35.2287	MOL_2
Galnt5	2.1712e-42	ENSMUSG00000026828.12	0.678152	25mo	104.227	MOL_2
Abca1	2.81302e-42	ENSMUSG00000015243.5	0.744423	25mo	92.5574	MOL_2
Onecut2	9.09902e-42	ENSMUSG00000045991.20	0.74803	25mo	92.1476	MOL_2
A330023F24Rik	4.01862e-41	ENSMUSG00000096929.8	0.991591	25mo	54.0887	MOL_2
Rapgef4	2.51283e-40	ENSMUSG00000049044.17	0.952543	25mo	58.2673	MOL_2
Cadps2	2.87543e-40	ENSMUSG00000017978.19	1.47738	25mo	27.8637	MOL_2
Efemp1	1.26967e-39	ENSMUSG00000020467.16	1.60064	25mo	25.2655	MOL_2
Hspa5	1.40388e-39	ENSMUSG00000026864.14	-0.688524	2mo	99.5441	MOL_2
Sqle	4.19448e-39	ENSMUSG00000022351.15	-1.00477	2mo	48.1529	MOL_2
4930488L21Rik	5.86178e-39	ENSMUSG00000097520.3	0.914563	25mo	56.6614	MOL_2
Prkcb	6.10917e-38	ENSMUSG00000052889.12	0.680491	25mo	101.419	MOL_2
Fry	7.56198e-38	ENSMUSG00000056602.14	-0.676091	2mo	93.7874	MOL_2
Zc3h6	2.87815e-37	ENSMUSG00000042851.18	1.10636	25mo	42.5785	MOL_2
Map7d2	1.2179e-36	ENSMUSG00000041020.15	-0.626585	2mo	98.8951	MOL_2
Gse1	1.296e-36	ENSMUSG00000031822.21	0.632943	25mo	104.867	MOL_2
Csrnp3	1.39272e-36	ENSMUSG00000044647.17	-0.716347	2mo	77.2325	MOL_2
Nxpe4	2.47479e-36	ENSMUSG00000044229.10	0.885161	25mo	59.4426	MOL_2
Nav2	4.94705e-36	ENSMUSG00000052512.18	0.794561	25mo	71.0538	MOL_2
Shroom3	5.55726e-36	ENSMUSG00000029381.17	0.605536	25mo	112.596	MOL_2
Prima1	2.20436e-35	ENSMUSG00000041669.16	0.633778	25mo	103.326	MOL_2
Chst8	2.72453e-35	ENSMUSG00000060402.9	1.23591	25mo	31.031	MOL_2
A330072L02Rik	7.72474e-35	ENSMUSG00000117100.2	0.779415	25mo	72.2059	MOL_2
Hmgcr	1.1709e-34	ENSMUSG00000021670.15	-1.07039	2mo	42.025	MOL_2
Fhit	3.84176e-34	ENSMUSG00000060579.14	0.635395	25mo	102.153	MOL_2
Nr3c2	6.81575e-34	ENSMUSG00000031618.14	0.830297	25mo	61.7779	MOL_2
Gm29183	1.03756e-33	ENSMUSG00000101344.2	0.899486	25mo	52.3206	MOL_2
Pard3b	3.19623e-33	ENSMUSG00000052062.15	1.09136	25mo	40.6637	MOL_2
Nt5c3	7.25331e-33	ENSMUSG00000029780.15	-0.774798	2mo	61.115	MOL_2
Gm37459	1.04933e-32	ENSMUSG00000104283.2	-0.602927	2mo	99.1406	MOL_2
Stim1	1.22207e-32	ENSMUSG00000030987.6	-0.643272	2mo	93.6439	MOL_2
Rab30	1.95227e-32	ENSMUSG00000030643.15	0.725433	25mo	72.9184	MOL_2
Cab39l	1.60556e-31	ENSMUSG00000021981.11	-0.599418	2mo	97.005	MOL_2
Zfp827	1.84432e-31	ENSMUSG00000071064.16	-1.15874	2mo	32.5026	MOL_2
Lmo7	2.02815e-31	ENSMUSG00000033060.17	-1.06898	2mo	36.6222	MOL_2
Peg3	6.04159e-31	ENSMUSG00000002265.18	-1.11753	2mo	33.0984	MOL_2
Adgrg6	1.57972e-30	ENSMUSG00000039116.8	1.14302	25mo	30.7912	MOL_2
Tex2	1.60568e-30	ENSMUSG00000040548.17	0.595387	25mo	90.4143	MOL_2
Lbh	2.35161e-30	ENSMUSG00000024063.14	0.955502	25mo	43.718	MOL_2
Pcdh15	4.49505e-30	ENSMUSG00000052613.17	-1.10866	2mo	29.8682	MOL_2
Pla2g4a	5.2988e-30	ENSMUSG00000056220.15	-0.623809	2mo	83.2557	MOL_2
B230206H07Rik	5.35866e-30	ENSMUSG00000086844.2	0.866862	25mo	52.7181	MOL_2
Sc5d	8.11419e-30	ENSMUSG00000032018.15	-0.763657	2mo	63.1572	MOL_2
Col16a1	8.62585e-30	ENSMUSG00000040690.16	0.850962	25mo	52.7097	MOL_2
Lingo2	2.06819e-29	ENSMUSG00000045083.15	-1.002	2mo	41.3906	MOL_2
Garnl3	4.10975e-29	ENSMUSG00000038860.16	0.603044	25mo	85.8772	MOL_2
Art3	1.45666e-28	ENSMUSG00000034842.17	0.950394	25mo	37.6755	MOL_2
Pik3c2a	2.90317e-28	ENSMUSG00000030660.10	-0.614941	2mo	83.5759	MOL_2
St8sia3os	1.03015e-27	ENSMUSG00000086128.9	0.878717	25mo	44.4676	MOL_2
Amph	1.12274e-27	ENSMUSG00000021314.14	-0.730765	2mo	59.1641	MOL_2
Nudt4	6.38105e-27	ENSMUSG00000020029.7	-0.858027	2mo	40.3828	MOL_2
Nup214	1.5991e-26	ENSMUSG00000001855.16	-0.726839	2mo	56.2775	MOL_2
Ikzf2	2.6533e-26	ENSMUSG00000025997.14	-0.616918	2mo	81.4649	MOL_2
Slc5a3	4.36481e-26	ENSMUSG00000089774.3	-0.683535	2mo	65.8365	MOL_2
Mapk10	9.28096e-26	ENSMUSG00000046709.19	0.76648	25mo	52.9222	MOL_2
Adamts2	1.18475e-25	ENSMUSG00000036545.10	-1.09283	2mo	33.5765	MOL_2
6030407O03Rik	2.30904e-25	ENSMUSG00000100301.7	0.806907	25mo	44.6699	MOL_2
Tmprss5	2.86601e-25	ENSMUSG00000032268.14	0.864446	25mo	44.6394	MOL_2
Insr	4.40597e-25	ENSMUSG00000005534.11	0.590875	25mo	85.3476	MOL_2
1700015C17Rik	4.4396e-25	ENSMUSG00000104908.2	1.01382	25mo	36.2438	MOL_2
Per3	5.56804e-25	ENSMUSG00000028957.13	0.639731	25mo	63.9173	MOL_2
Cacna1a	6.37489e-25	ENSMUSG00000034656.19	0.76389	25mo	52.0062	MOL_2
Plat	1.53578e-24	ENSMUSG00000031538.7	-1.13374	2mo	28.1944	MOL_2
Ddit4	3.43874e-24	ENSMUSG00000020108.5	-0.996091	2mo	36.6001	MOL_2
Celf2	4.46589e-24	ENSMUSG00000002107.19	0.746654	25mo	49.7622	MOL_2
Slc4a10	9.41588e-24	ENSMUSG00000026904.18	1.06624	25mo	33.5815	MOL_2
Scd1	1.52837e-23	ENSMUSG00000037071.4	-0.796511	2mo	48.2667	MOL_2
Acly	1.79465e-23	ENSMUSG00000020917.18	-0.699146	2mo	52.7761	MOL_2
Mlec	2.00254e-23	ENSMUSG00000048578.12	-0.972108	2mo	33.1748	MOL_2
Cpeb1	9.08774e-23	ENSMUSG00000025586.18	0.681438	25mo	56.1556	MOL_2
Ldlr	1.06936e-22	ENSMUSG00000032193.10	-1.01582	2mo	27.589	MOL_2
Cerk	5.24974e-22	ENSMUSG00000035891.17	0.594548	25mo	67.3481	MOL_2
Bach2	8.59501e-22	ENSMUSG00000040270.17	0.645166	25mo	62.6132	MOL_2
Clgn	2.0673e-21	ENSMUSG00000002190.14	-0.866989	2mo	38.0805	MOL_2
Fggy	2.31306e-21	ENSMUSG00000028573.19	0.615597	25mo	66.0502	MOL_2
Epdr1	3.46506e-21	ENSMUSG00000002808.8	0.802246	25mo	41.0219	MOL_2
Rnf43	3.51848e-21	ENSMUSG00000034177.16	0.940288	25mo	32.1426	MOL_2
Chn2	4.92186e-21	ENSMUSG00000004633.18	-0.627434	2mo	59.1061	MOL_2
Errfi1	6.78006e-21	ENSMUSG00000028967.11	-0.68334	2mo	50.93	MOL_2
Ttc28	1.27068e-20	ENSMUSG00000033209.18	0.702373	25mo	47.3883	MOL_2
Ppfia2	1.90984e-20	ENSMUSG00000053825.16	-0.613326	2mo	61.3142	MOL_2
Gtf2a1	2.38801e-20	ENSMUSG00000020962.15	0.60521	25mo	64.9437	MOL_2
Peli2	7.4561e-20	ENSMUSG00000021846.10	0.62447	25mo	60.3223	MOL_2
C030029H02Rik	9.69472e-20	ENSMUSG00000110027.2	0.966652	25mo	29.1721	MOL_2
Hspa4l	1.29424e-19	ENSMUSG00000025757.14	-0.919939	2mo	32.2093	MOL_2
Glcci1	1.39843e-19	ENSMUSG00000029638.18	0.724737	25mo	46.7674	MOL_2
Gstm1	1.49488e-19	ENSMUSG00000058135.13	0.99887	25mo	26.4067	MOL_2
Amy1	1.51576e-19	ENSMUSG00000074264.13	0.703682	25mo	46.4516	MOL_2
Arhgef37	2.86613e-19	ENSMUSG00000045094.9	0.699121	25mo	46.6508	MOL_2
Cdh11	2.95517e-19	ENSMUSG00000031673.7	0.673868	25mo	52.2785	MOL_2
Srebf1	3.60558e-19	ENSMUSG00000020538.16	0.762006	25mo	40.6728	MOL_2
Nos1ap	5.39094e-19	ENSMUSG00000038473.15	0.748305	25mo	39.7973	MOL_2
Faah	1.31387e-17	ENSMUSG00000034171.14	0.585519	25mo	64.2695	MOL_2
Sh3gl3	1.60542e-17	ENSMUSG00000030638.14	-0.741485	2mo	40.6054	MOL_2
Sass6	1.6787e-17	ENSMUSG00000027959.15	-0.594347	2mo	56.8242	MOL_2
Sdk2	1.83747e-17	ENSMUSG00000041592.17	0.675003	25mo	44.3148	MOL_2
Arrdc2	1.95082e-17	ENSMUSG00000002910.12	-0.842021	2mo	29.3281	MOL_2
Gas2	2.57239e-17	ENSMUSG00000030498.16	0.864728	25mo	27.5067	MOL_2
Dhcr7	2.77193e-17	ENSMUSG00000058454.16	-0.842661	2mo	29.7738	MOL_2
Marcksl1	1.15481e-16	ENSMUSG00000047945.7	-0.947072	2mo	27.8107	MOL_2
Igsf8	1.43386e-16	ENSMUSG00000038034.16	-0.665794	2mo	40.4768	MOL_2
Cyfip2	3.3875e-16	ENSMUSG00000020340.17	0.611648	25mo	47.6793	MOL_2
Hsp90aa1	3.54857e-16	ENSMUSG00000021270.14	-0.606604	2mo	55.7082	MOL_2
Sp4	1.42844e-15	ENSMUSG00000025323.11	0.65662	25mo	50.9095	MOL_2
Enoph1	1.66223e-15	ENSMUSG00000029326.14	-0.847465	2mo	28.8403	MOL_2
Ak5	1.96882e-15	ENSMUSG00000039058.12	0.849118	25mo	26.2785	MOL_2
Pacsin1	2.7928e-15	ENSMUSG00000040276.16	0.662348	25mo	40.5324	MOL_2
Aff1	3.51381e-15	ENSMUSG00000029313.19	-0.636401	2mo	44.8858	MOL_2
Mthfs	5.34727e-15	ENSMUSG00000066442.18	0.654796	25mo	45.3822	MOL_2
Slc24a3	5.43896e-15	ENSMUSG00000063873.11	-0.914376	2mo	27.7751	MOL_2
Arhgap31	8.90629e-15	ENSMUSG00000022799.5	-0.604889	2mo	45.3242	MOL_2
Sertad2	1.18014e-14	ENSMUSG00000049800.14	0.773727	25mo	32.5006	MOL_2
Sun2	2.01812e-14	ENSMUSG00000042524.15	0.857776	25mo	26.0425	MOL_2
Bhlhe41	2.91336e-14	ENSMUSG00000030256.12	0.615907	25mo	45.4239	MOL_2
9530059O14Rik	6.01774e-14	ENSMUSG00000097736.9	0.776278	25mo	31.0311	MOL_2
Abca8b	1.22615e-13	ENSMUSG00000020620.15	0.733782	25mo	33.9762	MOL_2
Ptpn13	1.39233e-13	ENSMUSG00000034573.15	-0.748589	2mo	27.6581	MOL_2
Myef2	1.8385e-13	ENSMUSG00000027201.17	0.660879	25mo	37.1533	MOL_2
Nova1	2.65835e-13	ENSMUSG00000021047.8	0.686499	25mo	30.4976	MOL_2
Zfp281	2.67839e-13	ENSMUSG00000041483.15	-0.65787	2mo	31.8731	MOL_2
Gm34776	3.49336e-13	ENSMUSG00000112168.2	0.743498	25mo	29.1641	MOL_2
Smox	8.65907e-13	ENSMUSG00000027333.19	-0.631508	2mo	38.3103	MOL_2
Trappc13	1.02617e-12	ENSMUSG00000021711.18	-0.749292	2mo	27.5931	MOL_2
Upp2	1.27999e-12	ENSMUSG00000026839.18	0.590367	25mo	45.0335	MOL_2
Pag1	1.95302e-12	ENSMUSG00000027508.16	0.68108	25mo	31.5372	MOL_2
Fdft1	2.06975e-12	ENSMUSG00000021273.12	-0.586716	2mo	39.9188	MOL_2
Fam222a	7.81914e-12	ENSMUSG00000041930.8	0.711544	25mo	27.9774	MOL_2
Tulp3	9.05189e-12	ENSMUSG00000001521.13	0.701868	25mo	27.24	MOL_2
Cbx6	9.40061e-12	ENSMUSG00000089715.13	-0.644703	2mo	28.4168	MOL_2
Mrfap1	1.03916e-11	ENSMUSG00000055302.6	-0.629885	2mo	33.4613	MOL_2
Dcdc5	1.18006e-11	ENSMUSG00000074981.14	0.691656	25mo	33.2872	MOL_2
Abca6	1.41031e-11	ENSMUSG00000044749.14	0.745071	25mo	28.9069	MOL_2
Prr18	1.78103e-11	ENSMUSG00000055945.9	-0.657702	2mo	32.2542	MOL_2
Zfp438	1.95306e-11	ENSMUSG00000050945.9	0.693952	25mo	30.658	MOL_2
Olig2	6.98956e-11	ENSMUSG00000039830.10	-0.673655	2mo	26.2192	MOL_2
Cry2	1.33716e-10	ENSMUSG00000068742.12	0.768947	25mo	25.4509	MOL_2
Pxylp1	2.47522e-10	ENSMUSG00000043587.16	0.590459	25mo	32.7149	MOL_2
Vat1	3.16443e-10	ENSMUSG00000034993.8	0.672183	25mo	30.0405	MOL_2
Plcb4	3.6509e-10	ENSMUSG00000039943.17	0.587098	25mo	36.827	MOL_2
Pon2	5.23625e-10	ENSMUSG00000032667.18	-0.606575	2mo	30.7986	MOL_2
Gpatch2l	8.23258e-10	ENSMUSG00000021254.10	0.617322	25mo	29.0606	MOL_2
Atxn7l1	1.4434e-09	ENSMUSG00000020564.18	0.653871	25mo	27.9887	MOL_2
Fkbp4	1.54999e-09	ENSMUSG00000030357.11	-0.659104	2mo	25.9059	MOL_2
Pdia6	2.11991e-09	ENSMUSG00000020571.14	-0.662867	2mo	26.1884	MOL_2
Cobl	3.53736e-09	ENSMUSG00000020173.18	0.613665	25mo	27.937	MOL_2
Mettl15	4.85238e-09	ENSMUSG00000057234.10	0.627555	25mo	26.6456	MOL_2
Azin1	1.10903e-08	ENSMUSG00000037458.16	-0.596778	2mo	28.637	MOL_2
Pde7a	1.50065e-08	ENSMUSG00000069094.13	0.660814	25mo	25.0929	MOL_2
Vbp1	5.73132e-08	ENSMUSG00000031197.12	-0.609664	2mo	26.1656	MOL_2
Trim28	5.76692e-08	ENSMUSG00000005566.15	-0.611344	2mo	28.465	MOL_2
Lrrc49	1.92806e-07	ENSMUSG00000047766.16	0.597606	25mo	27.28	MOL_2

### Sheet: MOL56_DEG
gene_short_name	qval	gene_id	log2FoldChange	highest_expr_group	TPM	MOL_subtype
Ptgds	1e-299	ENSMUSG00000015090.14	-1.21959	2mo	1276.46	MOL_5_6
Kcnab1	1e-299	ENSMUSG00000027827.18	2.00914	25mo	158.039	MOL_5_6
Dpyd	1e-299	ENSMUSG00000033308.17	1.83266	25mo	230.486	MOL_5_6
Dgki	1e-299	ENSMUSG00000038665.16	1.04299	25mo	670.579	MOL_5_6
Spock3	1e-299	ENSMUSG00000054162.16	1.19305	25mo	350.382	MOL_5_6
Cdh8	1e-299	ENSMUSG00000036510.18	5.76578	25mo	62.7674	MOL_5_6
Zbtb16	1e-299	ENSMUSG00000066687.6	-1.11488	2mo	495.697	MOL_5_6
Sgk1	1e-299	ENSMUSG00000019970.16	-1.37495	2mo	519.863	MOL_5_6
Man1a	1e-299	ENSMUSG00000003746.17	-4.26549	2mo	66.2355	MOL_5_6
Nav3	1e-299	ENSMUSG00000020181.19	2.08517	25mo	125.084	MOL_5_6
Abca8a	1e-299	ENSMUSG00000041828.16	1.93715	25mo	251.039	MOL_5_6
9330111N05Rik	1e-299	ENSMUSG00000097098.9	3.02152	25mo	694.47	MOL_5_6
Synpr	1e-299	ENSMUSG00000056296.18	-3.12238	2mo	86.531	MOL_5_6
Cacna2d3	1e-299	ENSMUSG00000021991.10	3.15864	25mo	95.7033	MOL_5_6
Apod	1e-299	ENSMUSG00000022548.15	0.702157	25mo	811.243	MOL_5_6
C4b	1e-299	ENSMUSG00000073418.5	5.94535	25mo	241.813	MOL_5_6
Dcc	1e-299	ENSMUSG00000060534.17	-1.85612	2mo	242.49	MOL_5_6
Neat1	1e-299	ENSMUSG00000092274.4	1.27317	25mo	732.061	MOL_5_6
Eya4	1.08271e-293	ENSMUSG00000010461.17	4.60643	25mo	52.6728	MOL_5_6
Kazn	1.36056e-293	ENSMUSG00000040606.15	1.07853	25mo	291.069	MOL_5_6
Lrrc4c	2.55616e-293	ENSMUSG00000050587.15	0.698551	25mo	652.585	MOL_5_6
Gm44866	2.70532e-293	ENSMUSG00000109233.2	-1.12318	2mo	277.519	MOL_5_6
Robo1	2.84847e-293	ENSMUSG00000022883.12	1.26764	25mo	252.157	MOL_5_6
Slc38a2	1.07951e-255	ENSMUSG00000022462.8	-1.06302	2mo	265.613	MOL_5_6
Sox2ot	8.09507e-247	ENSMUSG00000105265.6	0.615191	25mo	654.036	MOL_5_6
Pcdh7	3.48029e-227	ENSMUSG00000029108.15	-3.37889	2mo	50.7627	MOL_5_6
A530053G22Rik	2.45062e-223	ENSMUSG00000046764.9	4.30765	25mo	42.4426	MOL_5_6
Tenm2	6.31674e-220	ENSMUSG00000049336.17	1.11105	25mo	213.561	MOL_5_6
7630403G23Rik	1.66079e-205	ENSMUSG00000098758.2	2.47088	25mo	63.5723	MOL_5_6
Hsp90ab1	7.47557e-197	ENSMUSG00000023944.15	-0.697543	2mo	422.825	MOL_5_6
Cadps2	1.50801e-192	ENSMUSG00000017978.19	2.51331	25mo	58.2088	MOL_5_6
Thsd4	9.56046e-190	ENSMUSG00000032289.16	1.51381	25mo	114.147	MOL_5_6
Gm49375	3.71641e-186	ENSMUSG00000114479.2	2.95093	25mo	44.8773	MOL_5_6
Nav2	1.08716e-176	ENSMUSG00000052512.18	1.2349	25mo	134.747	MOL_5_6
Gsn	1.13502e-171	ENSMUSG00000026879.15	-0.812061	2mo	279.269	MOL_5_6
Apoe	1.26611e-170	ENSMUSG00000002985.17	0.90438	25mo	231.351	MOL_5_6
Ogdhl	2.82597e-168	ENSMUSG00000021913.9	1.91781	25mo	70.8658	MOL_5_6
9330199G10Rik	2.90251e-168	ENSMUSG00000114189.2	2.27421	25mo	55.8005	MOL_5_6
Vmp1	3.78736e-168	ENSMUSG00000018171.10	-0.734911	2mo	336.828	MOL_5_6
A330049N07Rik	1.10952e-166	ENSMUSG00000111994.2	1.04362	25mo	182.615	MOL_5_6
Serpina3n	3.6385e-156	ENSMUSG00000021091.9	4.61702	25mo	28.3114	MOL_5_6
Slc13a1	3.94813e-146	ENSMUSG00000029700.12	1.39442	25mo	97.2435	MOL_5_6
Lrmda	2.55463e-139	ENSMUSG00000063458.14	0.88718	25mo	200.89	MOL_5_6
Fut9	3.43747e-137	ENSMUSG00000055373.9	3.36005	25mo	31.1621	MOL_5_6
Farp1	9.70533e-134	ENSMUSG00000025555.15	1.97787	25mo	54.1976	MOL_5_6
Slc4a10	1.42849e-124	ENSMUSG00000026904.18	1.71739	25mo	60.4865	MOL_5_6
Pdxk	9.51166e-124	ENSMUSG00000032788.16	-1.71029	2mo	62.688	MOL_5_6
Dync1i1	2.07784e-123	ENSMUSG00000029757.17	1.88087	25mo	51.814	MOL_5_6
Cdh19	7.45917e-122	ENSMUSG00000047216.9	-0.758825	2mo	232.07	MOL_5_6
Arid5b	8.43727e-117	ENSMUSG00000019947.11	-0.880926	2mo	167.275	MOL_5_6
Snca	1.05716e-115	ENSMUSG00000025889.14	2.0695	25mo	43.5988	MOL_5_6
Cacna1a	4.52445e-114	ENSMUSG00000034656.19	2.39543	25mo	37.6836	MOL_5_6
Syne1	3.03717e-112	ENSMUSG00000096054.4	-1.12627	2mo	104.588	MOL_5_6
Itgb5	1.88021e-111	ENSMUSG00000022817.16	3.42816	25mo	25.507	MOL_5_6
Galnt17	3.86412e-110	ENSMUSG00000034040.18	2.0127	25mo	42.8884	MOL_5_6
Gm29455	3.85933e-108	ENSMUSG00000101179.2	2.35229	25mo	35.8588	MOL_5_6
Sorl1	7.12214e-106	ENSMUSG00000049313.9	-0.970027	2mo	131.53	MOL_5_6
Schip1	7.67235e-106	ENSMUSG00000027777.16	0.796539	25mo	177.36	MOL_5_6
Fam214a	2.13903e-104	ENSMUSG00000034858.17	-1.16389	2mo	103.486	MOL_5_6
Lncpint	7.89061e-103	ENSMUSG00000044471.13	0.843139	25mo	148.822	MOL_5_6
Gm13052	3.09003e-97	ENSMUSG00000085816.2	2.42592	25mo	31.1988	MOL_5_6
Grik4	1.40194e-96	ENSMUSG00000032017.15	1.27467	25mo	73.7847	MOL_5_6
Tmem132d	2.63871e-96	ENSMUSG00000034310.9	0.998126	25mo	107.214	MOL_5_6
Fmn1	3.25924e-96	ENSMUSG00000044042.20	1.20307	25mo	79.7585	MOL_5_6
Tmem117	7.01107e-94	ENSMUSG00000063296.6	0.739664	25mo	185.911	MOL_5_6
Mboat1	3.33035e-93	ENSMUSG00000038732.16	1.20962	25mo	79.121	MOL_5_6
Atxn1	3.77292e-93	ENSMUSG00000046876.17	1.40255	25mo	63.3427	MOL_5_6
5033421B08Rik	1.12233e-91	ENSMUSG00000112276.2	1.15699	25mo	87.1057	MOL_5_6
Map3k5	1.63571e-90	ENSMUSG00000071369.12	2.60567	25mo	27.6952	MOL_5_6
Add1	3.88774e-90	ENSMUSG00000029106.15	-0.639972	2mo	238.82	MOL_5_6
Plekha1	1.75188e-89	ENSMUSG00000040268.18	-0.680433	2mo	210.598	MOL_5_6
Sh3rf1	2.57757e-89	ENSMUSG00000031642.10	-2.51413	2mo	27.6771	MOL_5_6
4930420G21Rik	2.66579e-89	ENSMUSG00000116885.2	0.797344	25mo	143.081	MOL_5_6
Kctd16	6.72273e-88	ENSMUSG00000051401.8	1.04901	25mo	90.1263	MOL_5_6
Maml3	2.91217e-87	ENSMUSG00000061143.16	2.06883	25mo	34.8751	MOL_5_6
Nckap5	2.93309e-87	ENSMUSG00000049690.16	-2.46431	2mo	28.362	MOL_5_6
Gm2164	3.86136e-87	ENSMUSG00000098760.2	2.45647	25mo	26.8726	MOL_5_6
Gm10863	1.42214e-84	ENSMUSG00000075555.13	1.2771	25mo	63.076	MOL_5_6
Dmd	2.53648e-84	ENSMUSG00000045103.20	1.02154	25mo	89.5859	MOL_5_6
A330015K06Rik	9.78576e-82	ENSMUSG00000104093.2	0.64539	25mo	207.645	MOL_5_6
Cd81	1.48016e-81	ENSMUSG00000037706.18	-0.586534	2mo	234.79	MOL_5_6
Rftn1	3.82799e-79	ENSMUSG00000039316.15	0.868841	25mo	117.484	MOL_5_6
Tmem132b	4.81969e-78	ENSMUSG00000070498.4	0.774475	25mo	141.812	MOL_5_6
Fam53b	2.0495e-75	ENSMUSG00000030956.16	0.677034	25mo	172.749	MOL_5_6
Cryab	3.37952e-72	ENSMUSG00000032060.11	-0.615767	2mo	187.234	MOL_5_6
ENSMUSG00000095041	9.32896e-72	ENSMUSG00000095041.8	1.61266	25mo	39.1743	MOL_5_6
Negr1	3.34349e-71	ENSMUSG00000040037.14	-1.04668	2mo	73.6993	MOL_5_6
Gm37459	1.06523e-70	ENSMUSG00000104283.2	-0.593695	2mo	210.449	MOL_5_6
Hsph1	9.46941e-70	ENSMUSG00000029657.16	-1.13292	2mo	73.2028	MOL_5_6
Tsc22d3	1.0008e-69	ENSMUSG00000031431.14	-0.82343	2mo	113.939	MOL_5_6
Cab39l	5.40329e-69	ENSMUSG00000021981.11	-0.996458	2mo	84.7641	MOL_5_6
Slc7a15	4.098e-66	ENSMUSG00000020600.14	1.39147	25mo	42.1985	MOL_5_6
Ptprm	7.02784e-66	ENSMUSG00000033278.11	1.04863	25mo	69.8519	MOL_5_6
Gli2	1.15819e-65	ENSMUSG00000048402.15	1.56943	25mo	35.5909	MOL_5_6
Ralyl	5.18458e-65	ENSMUSG00000039717.17	0.782481	25mo	107.143	MOL_5_6
Elovl7	4.34994e-64	ENSMUSG00000021696.10	0.628914	25mo	159.253	MOL_5_6
Thrb	6.85215e-64	ENSMUSG00000021779.20	1.67682	25mo	31.9507	MOL_5_6
Cobl	1.29642e-63	ENSMUSG00000020173.18	0.812646	25mo	101.728	MOL_5_6
Serinc5	2.72156e-63	ENSMUSG00000021703.10	-0.590009	2mo	191.243	MOL_5_6
Ppfia2	4.99488e-63	ENSMUSG00000053825.16	-1.47426	2mo	42.2763	MOL_5_6
A930017M01Rik	5.97574e-63	ENSMUSG00000060530.3	1.27867	25mo	47.862	MOL_5_6
Adgrb3	3.38223e-62	ENSMUSG00000033569.18	1.07423	25mo	69.2371	MOL_5_6
Dleu2	5.18106e-62	ENSMUSG00000097589.10	0.699995	25mo	129.336	MOL_5_6
Pam	1.78122e-61	ENSMUSG00000026335.17	0.840513	25mo	93.9888	MOL_5_6
Epdr1	2.0796e-61	ENSMUSG00000002808.8	1.34251	25mo	42.6821	MOL_5_6
Srgap3	9.37869e-61	ENSMUSG00000030257.17	0.854758	25mo	86.405	MOL_5_6
Gng12	1.29345e-58	ENSMUSG00000036402.14	-0.844578	2mo	92.2325	MOL_5_6
Pou3f1	2.79636e-58	ENSMUSG00000090125.4	1.63403	25mo	30.4756	MOL_5_6
Slc8a3	1.10077e-57	ENSMUSG00000079055.11	0.772477	25mo	101.448	MOL_5_6
Nfe2l3	1.49766e-57	ENSMUSG00000029832.17	0.935448	25mo	70.5128	MOL_5_6
Ttc28	5.05319e-57	ENSMUSG00000033209.18	1.19817	25mo	45.945	MOL_5_6
Tma16	1.19633e-56	ENSMUSG00000025591.7	-1.67639	2mo	30.3983	MOL_5_6
Gse1	1.27691e-55	ENSMUSG00000031822.21	0.841063	25mo	76.67	MOL_5_6
Tln2	5.12588e-55	ENSMUSG00000052698.16	1.02613	25mo	62.5913	MOL_5_6
Kcnq1ot1	4.66124e-52	ENSMUSG00000101609.3	0.768813	25mo	96.7642	MOL_5_6
Sgk3	5.25866e-52	ENSMUSG00000025915.15	-0.76221	2mo	95.2148	MOL_5_6
Nudt4	9.71519e-52	ENSMUSG00000020029.7	-0.7902	2mo	90.9826	MOL_5_6
Agmo	4.97574e-51	ENSMUSG00000050103.19	1.08055	25mo	52.429	MOL_5_6
Nr3c2	9.67641e-51	ENSMUSG00000031618.14	0.89795	25mo	64.3834	MOL_5_6
Plekhh2	2.56307e-50	ENSMUSG00000040852.7	0.938919	25mo	61.9354	MOL_5_6
Adam23	2.79994e-50	ENSMUSG00000025964.16	1.37568	25mo	33.9804	MOL_5_6
Arhgap5	3.73228e-50	ENSMUSG00000035133.10	0.632394	25mo	117.81	MOL_5_6
Prima1	2.98616e-49	ENSMUSG00000041669.16	0.870829	25mo	68.3145	MOL_5_6
Sned1	3.22933e-49	ENSMUSG00000047793.14	0.829846	25mo	72.8699	MOL_5_6
Rnf43	3.87732e-49	ENSMUSG00000034177.16	1.15049	25mo	42.2525	MOL_5_6
Myo1e	1.61006e-48	ENSMUSG00000032220.11	0.747316	25mo	90.7618	MOL_5_6
Mgat5	4.32364e-48	ENSMUSG00000036155.14	-1.10374	2mo	51.2698	MOL_5_6
Onecut2	6.55236e-48	ENSMUSG00000045991.20	1.21455	25mo	45.3085	MOL_5_6
Mapre2	1.40488e-47	ENSMUSG00000024277.15	0.710793	25mo	97.3437	MOL_5_6
Large1	4.37568e-47	ENSMUSG00000004383.19	-1.18713	2mo	43.8068	MOL_5_6
Nalcn	3.59393e-46	ENSMUSG00000000197.9	-1.02987	2mo	57.6205	MOL_5_6
Gramd1b	7.87705e-46	ENSMUSG00000040111.18	0.792584	25mo	74.8139	MOL_5_6
Map7d2	1.17492e-45	ENSMUSG00000041020.15	-0.732844	2mo	91.2385	MOL_5_6
Fam13c	1.3885e-45	ENSMUSG00000043259.16	-0.591419	2mo	138.737	MOL_5_6
Nfkbia	1.1604e-44	ENSMUSG00000021025.9	-1.3011	2mo	32.2305	MOL_5_6
Lbh	2.11627e-44	ENSMUSG00000024063.14	1.32006	25mo	29.5347	MOL_5_6
Ccser1	3.3327e-44	ENSMUSG00000039578.18	0.605089	25mo	122.183	MOL_5_6
Cacna2d4	1.12729e-43	ENSMUSG00000041460.17	-1.61204	2mo	25.7932	MOL_5_6
Asap2	9.25959e-43	ENSMUSG00000052632.17	1.14167	25mo	38.227	MOL_5_6
Per3	4.56064e-42	ENSMUSG00000028957.13	1.07909	25mo	42.1249	MOL_5_6
Hif3a	5.31159e-42	ENSMUSG00000004328.16	1.38239	25mo	27.0962	MOL_5_6
Insr	6.42575e-42	ENSMUSG00000005534.11	0.669449	25mo	86.9201	MOL_5_6
Garnl3	6.71641e-41	ENSMUSG00000038860.16	1.27309	25mo	34.0831	MOL_5_6
4930488L21Rik	7.81427e-41	ENSMUSG00000097520.3	0.965026	25mo	46.4997	MOL_5_6
Grik1	1.43266e-40	ENSMUSG00000022935.17	0.881081	25mo	58.7836	MOL_5_6
Ccdc136	3.04689e-40	ENSMUSG00000029769.17	1.34894	25mo	26.3063	MOL_5_6
Nos1ap	5.43377e-40	ENSMUSG00000038473.15	0.989364	25mo	43.9616	MOL_5_6
Pcsk6	5.43377e-40	ENSMUSG00000030513.15	0.630455	25mo	94.2099	MOL_5_6
Osbp2	5.99274e-40	ENSMUSG00000020435.18	0.956072	25mo	53.3387	MOL_5_6
Hsp90aa1	8.94223e-40	ENSMUSG00000021270.14	-0.769136	2mo	79.6542	MOL_5_6
B230206H07Rik	1.27958e-39	ENSMUSG00000086844.2	0.984933	25mo	43.7344	MOL_5_6
Gm42756	5.26944e-39	ENSMUSG00000104674.2	0.679113	25mo	83.3325	MOL_5_6
Gpr158	1.03635e-38	ENSMUSG00000045967.12	1.37599	25mo	29.2124	MOL_5_6
Abtb2	5.78687e-38	ENSMUSG00000032724.6	-0.748288	2mo	71.7955	MOL_5_6
Igsf8	1.44776e-37	ENSMUSG00000038034.16	-0.831201	2mo	60.8878	MOL_5_6
Nxpe4	1.84784e-37	ENSMUSG00000044229.10	1.0079	25mo	41.8762	MOL_5_6
Ttyh1	2.99213e-37	ENSMUSG00000030428.17	-1.41224	2mo	26.791	MOL_5_6
Csf1	5.10634e-37	ENSMUSG00000014599.11	0.705539	25mo	74.8943	MOL_5_6
Sybu	1.28637e-36	ENSMUSG00000022340.16	1.0516	25mo	38.7649	MOL_5_6
Zfp462	2.15301e-36	ENSMUSG00000060206.12	0.599274	25mo	93.4848	MOL_5_6
Jph1	3.01886e-36	ENSMUSG00000042686.6	0.64009	25mo	91.4167	MOL_5_6
Cyp51	9.85881e-36	ENSMUSG00000001467.6	-0.911854	2mo	52.5386	MOL_5_6
Jph4	1.04826e-35	ENSMUSG00000022208.13	-0.854155	2mo	54.6888	MOL_5_6
Peg3	2.13035e-35	ENSMUSG00000002265.18	-1.02114	2mo	42.3347	MOL_5_6
Gm816	3.0972e-35	ENSMUSG00000100534.2	1.05446	25mo	37.8579	MOL_5_6
Sparc	3.1958e-35	ENSMUSG00000018593.14	1.23217	25mo	28.5039	MOL_5_6
A330023F24Rik	4.71085e-35	ENSMUSG00000096929.8	0.886349	25mo	51.8759	MOL_5_6
Mcam	4.92963e-35	ENSMUSG00000032135.16	-0.77028	2mo	71.6092	MOL_5_6
Arhgap24	9.85426e-35	ENSMUSG00000057315.15	1.03154	25mo	38.1684	MOL_5_6
Dtnb	2.62354e-34	ENSMUSG00000071454.14	0.753593	25mo	65.496	MOL_5_6
Setbp1	1.44677e-33	ENSMUSG00000024548.12	0.65551	25mo	78.6083	MOL_5_6
Fam13b	2.01636e-33	ENSMUSG00000036501.8	0.627604	25mo	81.0413	MOL_5_6
Pacsin1	6.52905e-33	ENSMUSG00000040276.16	1.29551	25mo	25.1109	MOL_5_6
Tnik	7.68716e-33	ENSMUSG00000027692.17	-0.743668	2mo	68.1667	MOL_5_6
Plin4	9.4376e-33	ENSMUSG00000002831.15	0.93995	25mo	39.6564	MOL_5_6
Erbb3	1.80556e-32	ENSMUSG00000018166.9	-0.640613	2mo	80.7156	MOL_5_6
Rab11fip4	3.88505e-31	ENSMUSG00000017639.14	0.670514	25mo	59.6744	MOL_5_6
Zc3h6	7.5906e-31	ENSMUSG00000042851.18	1.1066	25mo	30.0585	MOL_5_6
Chsy3	8.4394e-31	ENSMUSG00000058152.9	-0.969978	2mo	37.9298	MOL_5_6
Sh3gl3	8.56812e-31	ENSMUSG00000030638.14	-0.662672	2mo	79.1975	MOL_5_6
Pcca	1.1351e-30	ENSMUSG00000041650.16	0.682627	25mo	63.0134	MOL_5_6
Gab2	2.09457e-30	ENSMUSG00000004508.7	0.696302	25mo	63.8786	MOL_5_6
Slc4a2	5.16902e-30	ENSMUSG00000028962.15	-0.753884	2mo	58.3904	MOL_5_6
Sp4	3.58755e-29	ENSMUSG00000025323.11	0.780721	25mo	49.4565	MOL_5_6
Cpeb1	5.42009e-29	ENSMUSG00000025586.18	0.7577	25mo	52.1269	MOL_5_6
Peli2	1.24762e-28	ENSMUSG00000021846.10	0.952217	25mo	36.3793	MOL_5_6
Amd1	1.7515e-28	ENSMUSG00000075232.7	0.926503	25mo	42.0629	MOL_5_6
Tmem163	3.47894e-28	ENSMUSG00000026347.14	-0.813634	2mo	50.2516	MOL_5_6
Faim2	1.19628e-27	ENSMUSG00000023011.9	-0.729982	2mo	57.6741	MOL_5_6
Ddit4	1.66973e-27	ENSMUSG00000020108.5	-0.718262	2mo	51.6108	MOL_5_6
Myef2	2.31657e-27	ENSMUSG00000027201.17	0.934486	25mo	32.5262	MOL_5_6
Skap2	1.12772e-26	ENSMUSG00000059182.9	0.681892	25mo	58.4828	MOL_5_6
Cntn1	1.22299e-26	ENSMUSG00000055022.15	-1.04904	2mo	32.8239	MOL_5_6
Lypd6	2.70806e-26	ENSMUSG00000050447.16	1.01546	25mo	25.569	MOL_5_6
Glcci1	5.04426e-26	ENSMUSG00000029638.18	0.826341	25mo	41.2748	MOL_5_6
Sertad2	1.08909e-25	ENSMUSG00000049800.14	1.05104	25mo	26.3558	MOL_5_6
Eml2	1.67947e-25	ENSMUSG00000040811.16	0.584978	25mo	75.0168	MOL_5_6
Antxr1	2.61876e-25	ENSMUSG00000033420.13	0.779822	25mo	38.8687	MOL_5_6
Aim2	6.74677e-25	ENSMUSG00000037860.16	0.952241	25mo	32.8138	MOL_5_6
Olig2	1.56801e-24	ENSMUSG00000039830.10	-0.645804	2mo	55.292	MOL_5_6
4930419G24Rik	3.97722e-24	ENSMUSG00000087625.2	-0.609069	2mo	72.5982	MOL_5_6
Itpr1	3.97722e-24	ENSMUSG00000030102.12	0.823847	25mo	34.9413	MOL_5_6
Atp8b1	5.13151e-24	ENSMUSG00000039529.10	0.640437	25mo	55.3653	MOL_5_6
Garem1	5.94177e-24	ENSMUSG00000042680.9	0.822305	25mo	41.0733	MOL_5_6
Arrdc2	4.82714e-23	ENSMUSG00000002910.12	-0.802036	2mo	39.4763	MOL_5_6
Prox1os	6.14719e-23	ENSMUSG00000079045.4	0.928848	25mo	30.8086	MOL_5_6
Fggy	8.15793e-23	ENSMUSG00000028573.19	0.665791	25mo	52.0653	MOL_5_6
Por	9.68912e-23	ENSMUSG00000005514.15	0.886688	25mo	32.3816	MOL_5_6
Bcat1	1.02964e-22	ENSMUSG00000030268.18	-0.670966	2mo	54.0094	MOL_5_6
Hspa4l	2.07085e-22	ENSMUSG00000025757.14	-0.83822	2mo	36.4416	MOL_5_6
Trim36	3.02925e-22	ENSMUSG00000033949.13	0.668008	25mo	50.438	MOL_5_6
Fkbp5	3.72736e-22	ENSMUSG00000024222.18	-0.727891	2mo	49.1852	MOL_5_6
4732471J01Rik	4.99263e-22	ENSMUSG00000053714.9	0.626432	25mo	57.0689	MOL_5_6
Gmds	1.56159e-21	ENSMUSG00000038372.15	0.657131	25mo	54.5376	MOL_5_6
Chst8	2.1945e-21	ENSMUSG00000060402.9	0.763126	25mo	34.7611	MOL_5_6
Foxn2	4.34067e-21	ENSMUSG00000034998.19	0.899922	25mo	26.5831	MOL_5_6
Shroom3	8.55367e-21	ENSMUSG00000029381.17	0.627951	25mo	56.0594	MOL_5_6
Trpc1	9.87932e-21	ENSMUSG00000032839.14	0.664015	25mo	43.1559	MOL_5_6
Bcl9	2.63642e-20	ENSMUSG00000038256.16	0.606844	25mo	54.7719	MOL_5_6
Ndrg2	3.15508e-20	ENSMUSG00000004558.16	0.933046	25mo	26.4842	MOL_5_6
BC051408	3.20565e-20	ENSMUSG00000117478.2	0.830088	25mo	28.5973	MOL_5_6
Pmp22	5.18639e-20	ENSMUSG00000018217.13	0.628917	25mo	55.0782	MOL_5_6
Parn	6.60821e-20	ENSMUSG00000022685.10	0.671467	25mo	42.7817	MOL_5_6
Plekhf1	1.43293e-19	ENSMUSG00000074170.6	-0.928711	2mo	26.7452	MOL_5_6
Adgrl3	1.63204e-19	ENSMUSG00000037605.17	-0.642539	2mo	56.8298	MOL_5_6
Nkd1	1.78893e-19	ENSMUSG00000031661.13	0.773398	25mo	34.2259	MOL_5_6
Scd3	3.92756e-19	ENSMUSG00000025202.9	0.587885	25mo	53.5122	MOL_5_6
Ust	4.01687e-19	ENSMUSG00000047712.9	-0.919361	2mo	28.9782	MOL_5_6
Serpinb6a	4.69391e-19	ENSMUSG00000060147.16	0.863485	25mo	29.3857	MOL_5_6
Dtd1	4.93855e-19	ENSMUSG00000027430.13	0.750436	25mo	33.9532	MOL_5_6
Plcb4	7.15128e-19	ENSMUSG00000039943.17	0.701913	25mo	40.2744	MOL_5_6
Tgfa	8.99351e-19	ENSMUSG00000029999.15	0.657209	25mo	51.6483	MOL_5_6
Gm26660	1.79556e-18	ENSMUSG00000097601.3	0.80715	25mo	26.3213	MOL_5_6
Sipa1l2	1.86184e-18	ENSMUSG00000001995.10	0.789788	25mo	29.2469	MOL_5_6
Jakmip2	1.95199e-18	ENSMUSG00000024502.11	0.61054	25mo	46.741	MOL_5_6
Gm45426	2.70617e-18	ENSMUSG00000109792.2	0.907711	25mo	26.2911	MOL_5_6
Cldn14	3.02395e-18	ENSMUSG00000047109.14	-0.67039	2mo	41.2122	MOL_5_6
Xaf1	3.29989e-18	ENSMUSG00000040483.16	0.802421	25mo	27.6948	MOL_5_6
Ubb	3.73548e-18	ENSMUSG00000019505.8	-0.817367	2mo	30.1898	MOL_5_6
Rab30	4.17558e-18	ENSMUSG00000030643.15	0.925864	25mo	25.5519	MOL_5_6
Mettl15	5.27301e-18	ENSMUSG00000057234.10	0.697522	25mo	33.2251	MOL_5_6
Nol4l	5.89458e-18	ENSMUSG00000061411.13	0.859301	25mo	25.7172	MOL_5_6
Lrrc49	1.57876e-17	ENSMUSG00000047766.16	0.779832	25mo	29.2827	MOL_5_6
Ccnd3	2.41171e-17	ENSMUSG00000034165.17	-0.892186	2mo	25.2376	MOL_5_6
Atr	2.71088e-17	ENSMUSG00000032409.16	0.646067	25mo	40.8483	MOL_5_6
Foxo1	2.81768e-17	ENSMUSG00000044167.7	0.737749	25mo	34.1894	MOL_5_6
Epb41l4a	4.18132e-17	ENSMUSG00000024376.8	0.799916	25mo	25.9493	MOL_5_6
Luzp2	6.31136e-17	ENSMUSG00000063297.8	-0.71856	2mo	31.8617	MOL_5_6
Sptlc2	1.51092e-16	ENSMUSG00000021036.11	-0.656984	2mo	42.3603	MOL_5_6
Akap7	2.85045e-16	ENSMUSG00000039166.17	0.626655	25mo	47.311	MOL_5_6
Cdk5	4.88404e-16	ENSMUSG00000028969.11	-0.643948	2mo	42.0245	MOL_5_6
Xpo1	7.63171e-16	ENSMUSG00000020290.15	0.615372	25mo	46.6445	MOL_5_6
Efemp1	8.11065e-16	ENSMUSG00000020467.16	0.727613	25mo	29.9922	MOL_5_6
Csnk1g3	1.07205e-15	ENSMUSG00000073563.4	-0.595387	2mo	50.7831	MOL_5_6
Amy1	1.27885e-15	ENSMUSG00000074264.13	0.614463	25mo	38.9955	MOL_5_6
Cep85l	2.75778e-15	ENSMUSG00000038594.10	0.618693	25mo	42.0932	MOL_5_6
Ahsa2	2.84812e-15	ENSMUSG00000020288.14	-0.796593	2mo	28.1839	MOL_5_6
Zfp438	4.22061e-15	ENSMUSG00000050945.9	0.660332	25mo	31.73	MOL_5_6
Xrcc5	5.91945e-15	ENSMUSG00000026187.10	0.715392	25mo	25.8558	MOL_5_6
Paqr8	6.55525e-15	ENSMUSG00000025931.16	-0.612313	2mo	43.8437	MOL_5_6
P2rx7	1.15075e-14	ENSMUSG00000029468.18	0.670765	25mo	30.4512	MOL_5_6
Cry2	1.21414e-14	ENSMUSG00000068742.12	0.655724	25mo	32.6835	MOL_5_6
Acat1	1.28647e-14	ENSMUSG00000032047.6	0.754828	25mo	29.3414	MOL_5_6
Klf3	1.9985e-14	ENSMUSG00000029178.15	0.684746	25mo	28.994	MOL_5_6
Gm17922	2.1503e-14	ENSMUSG00000115632.2	-0.752627	2mo	30.0858	MOL_5_6
Nfkb1	3.59202e-14	ENSMUSG00000028163.18	0.678655	25mo	27.5575	MOL_5_6
Cbx4	3.84897e-14	ENSMUSG00000039989.8	0.658217	25mo	31.3274	MOL_5_6
Atxn7l1	4.80296e-14	ENSMUSG00000020564.18	0.614069	25mo	31.7104	MOL_5_6
Wasf3	5.52292e-14	ENSMUSG00000029636.12	0.63828	25mo	34.792	MOL_5_6
Kmt5a	6.95586e-14	ENSMUSG00000049327.18	-0.604805	2mo	41.807	MOL_5_6
4632427E13Rik	8.70063e-14	ENSMUSG00000074024.6	0.612875	25mo	40.3564	MOL_5_6
Bche	1.63893e-13	ENSMUSG00000027792.12	-0.603724	2mo	37.6938	MOL_5_6
Cnnm2	2.5213e-13	ENSMUSG00000064105.14	0.604402	25mo	31.9226	MOL_5_6
Bhlhe41	3.88193e-13	ENSMUSG00000030256.12	0.726087	25mo	27.6559	MOL_5_6
Zfand4	3.93584e-13	ENSMUSG00000042213.18	-0.594985	2mo	39.732	MOL_5_6
Fam234b	4.6871e-13	ENSMUSG00000030207.16	-0.638556	2mo	31.6994	MOL_5_6
P4ha1	6.20958e-13	ENSMUSG00000019916.15	-0.634805	2mo	33.3639	MOL_5_6
Errfi1	6.84917e-13	ENSMUSG00000028967.11	-0.602683	2mo	40.2366	MOL_5_6
Tubb3	7.23001e-13	ENSMUSG00000062380.5	0.73307	25mo	27.5186	MOL_5_6
Zup1	8.64604e-13	ENSMUSG00000039531.9	0.723816	25mo	25.6782	MOL_5_6
Abca6	1.09292e-12	ENSMUSG00000044749.14	0.690169	25mo	27.6707	MOL_5_6
2510009E07Rik	8.52388e-12	ENSMUSG00000043391.11	0.660652	25mo	28.1396	MOL_5_6
Slc49a4	1.47895e-11	ENSMUSG00000022848.9	-0.622438	2mo	33.3245	MOL_5_6
Gm45869	2.08905e-11	ENSMUSG00000110390.2	-0.730003	2mo	25.9671	MOL_5_6
Ptpre	2.09304e-11	ENSMUSG00000041836.11	0.673979	25mo	25.5236	MOL_5_6
Stimate	2.36842e-11	ENSMUSG00000006526.14	-0.605381	2mo	33.7537	MOL_5_6
Cacna1c	9.60853e-11	ENSMUSG00000051331.17	0.592924	25mo	29.5847	MOL_5_6
Pbx3	2.56651e-10	ENSMUSG00000038718.16	0.604371	25mo	28.3921	MOL_5_6
Gm28320	5.46312e-10	ENSMUSG00000099924.2	-0.599596	2mo	30.3576	MOL_5_6
Snap91	5.65005e-10	ENSMUSG00000033419.17	-0.631926	2mo	29.1408	MOL_5_6
Dusp15	1.10942e-09	ENSMUSG00000042662.17	0.595367	25mo	26.1867	MOL_5_6
Abhd4	4.48026e-09	ENSMUSG00000040997.15	-0.639315	2mo	25.2681	MOL_5_6
Gm16076	2.08027e-08	ENSMUSG00000087514.2	-0.628656	2mo	28.2298	MOL_5_6
Dhcr24	7.02051e-07	ENSMUSG00000034926.4	-0.585796	2mo	25.8046	MOL_5_6
